# Predicting Metabolic Dysfunction Associated Steatotic Liver Disease Risk Using Patient-Derived Induced Pluripotent Stem Cells

**DOI:** 10.1101/2025.01.13.632567

**Authors:** Yuanyuan Qin, Parth Chhetri, Elizabeth Theusch, Grace Lim, Sheila Teker, Yu-Lin Kuang, Shahrbanoo Keshavarz Aziziraftar, Mohammad Hossein Mehraban, Antonio Munoz-Howell, Varun Saxena, Dounia Le Guillou, Aras N. Mattis, Jacquelyn J. Maher, Marisa W. Medina

## Abstract

**Background and Aims:** Metabolic Dysfunction Associated Steatotic Liver Disease (MASLD) is reversible at early stages, making early identification of high-risk individuals clinically valuable. Previously, we demonstrated that patient-derived induced pluripotent stem cells (iPSCs) harboring MASLD DNA risk variants exhibit greater oleate-induced intracellular lipid accumulation than those without these variants. This study aimed to develop an iPSC-based MASLD risk predictor using functional lipid accumulation assessments.

**Methods:** We quantified oleate-induced intracellular lipid accumulation in iPSCs derived from three cohorts of diverse ancestry: 1) CIRM cohort (20 biopsy-confirmed MASH cases, 2 biopsy-confirmed MASLD cases, 17 controls), 2) POST cohort (18 MASLD cases, 17 controls), and 3) UCSF cohort (4 biopsy-confirmed MASH cases, 8 controls). Lipid accumulation levels in the CIRM cohort were used to define an iPSC-based MASLD risk score, which was used to predict case/control status in the POST and UCSF cohorts.

**Results:** In all three cohorts, lipid accumulation was higher in MASLD/MASH cases vs. controls (CIRM cases vs. controls 3.32 ± 0.25 vs. 2.70 ± 0.19 -fold change, p=0.06; POST cases vs. controls 3.63 ± 0.33 vs. 2.70 ± 0.31, p=0.05; and UCSF cases vs. controls 4.39±0.46 vs. 2.03±0.20, p=0.0002). The iPSC-based MASLD risk score achieved a sensitivity of 44% and specificity of 75% in the POST cohort and 75% and 100%, respectively, in the UCSF cohort. Differences in cohort disease severity and cardiometabolic profiles may explain performance variability.

**Conclusion:** While validation in larger cohorts is needed, these findings suggest that oleate-induced intracellular lipid accumulation in subject-derived iPSCs is predictive of MASH development. Additional cellular phenotypes and donor information should be explored to improve predictive accuracy to inform MASLD surveillance and prevention strategies.
