## Supplementary Tables for "Predicting Metabolic Dysfunction Associated Steatotic Liver Disease Risk Using Patient-Derived Induced Pluripotent Stem Cells"

### Sheet: TableS1
Supplementary Table 1. Demographic information from all cohorts
	CIRM Control	CIRM Case	POST Control	POST Case	UCSF Control	UCSF Case
N	20	22	16	18	8	4
Age at the cell donation (years, mean±SD)	45.05±18.67	50.36±10.92	71.44±9.08	67.61±10.56	57.00±20.34	46.25±19.31
Gender (% female)	0.5	0.636	0.3125	0.4444	0.5	1
Race (number)
African American	1	0	0	1	4	0
White	10	18	14	16	2	4
East Asian	2	0	2	1	1	0
South Asian	2	4	0	0	0	0
Pacific Islander	2	0	0	0	0	0
More than 1 race	3	0	0	0	1	0
Hispanic/Latino (%)	0.312	0.727	0	0.1111	0	0

### Sheet: TableS2
Supplementary Table 2. Clinical measures relevant to MASLD diagnosis and disease risk in CIRM Controls
AST (U/L)*	24.47±12.63
ALT (U/L)*	23.88±8.37
ALP (U/L)*	72.00±25.68
Bilirubin (mg/dL)*	0.64±0.42
IgG (mg/dL)**	1306.81±217.35
Alcohol use*
None	5
<1 drink/week	4
1-3 drinks/week	5
7 drinks/week	3
BMI reported**	24.98±3.59
Hypertension (%)	NA
T2D (%)	NA
Hyperlipidemia (%)	NA
*data available from 17 of 20 donors
**data available from 16 of 20 donors

### Sheet: TableS3
Supplementary Table 3. Clinical measures relevant to MASLD diagnosis and disease risk in CIRM MASLD Cases
AST (U/L)	NA
ALT (U/L)	NA
ALP (U/L)	NA
Bilirubin (mg/dL)	NA
IgG (mg/dL)	NA
Anti-nuclear antibody titer (% abnormal)	0.2727
Steatosis (number of donors)
1	8
2	10
3	4
Ballooning (number of donors)
0	3
1	9
2	10
Inflammation (number of donors)
0	4
1	14
2	3
3	1
MASLD activity score	4.23±1.11
Fibrosis (number of donors)
0	2
1	3
1C	1
2	2
3	10
4	4
Diagnosis (number of donors)
Steatosis (not MASH)	2
Definite MASH	20
Alcohol use
None	20
<1 drink/week	0
1-3 drinks/week	2
7 drinks/week	0
BMI	33.17±7.49
Hypertension (%)	0.409
T2D (%)	0.4545
Hyperlipidemia (%)	0.501

### Sheet: TableS4
Supplementary Table 4. Clinical measures relevant to MASLD diagnosis and disease risk in the POST cohort
	POST CASE	POST Controls
NAFLD ICD code
571.8	10	0
K76.0	8	0
Age at first NAFLD diagnosis	64.33±11.63
BMI proximal to first NAFLD diagnosis	32.61±6.68
AST proximal to first NAFLD diagnosis (U/L)	54.88±23.67*
ALT proximal to first NAFLD diagnosis (U/L)	87.94±41.61*
AST/ALT proximal to first NAFLD diagnosis	0.65±0.12*
Procedures/labs proximal to first NAFLD diagnosis
ALT and/or AST	9
Abdominal ultrasound	2
Liver biopsy	1
Type 2 Diabetes diagnosis	6	0
maximum BMI	35.10±7.25	26.44±2.94
maximum ALT (mg/dL)	145.89±169.83	30.75±5.90
maximum AST (mg/dL)	127.72±190.28	25.86±4.19**
*data available from 17 of 18 donors
**data available from 14 of 16 donors

### Sheet: TableS5
Supplementary Table 5: Performance of the MASLD iPSC-based risk score using a threshold obtained from the combination of all three cohorts (N=88)
	CIRM	POST	UCSF
Sensitivity	0.5	0.611111	0.75
Specificity	0.85	0.75	1
Precision	0.785714	0.733333	1
Accuracy	0.666667	0.676471	0.916667
Sensitivity = true positive/(true positive + false negative)
Specificity = true negative/(true negative + false positive)
Precision = true positive/(true positive + false positive)
Accuracy = (true positive + true negative)/(true positive + true negative + false positive + false negative)
